# Cleavage of the RNA polymerase II general transcription factor TFIIB tunes transcription during stress

**DOI:** 10.1101/2025.07.28.667251

**Authors:** Leah Gulyas, Azra Lari, Sahil B. Shah, Britt A. Glaunsinger

**Affiliations:** Department of Plant and Microbial Biology, University of California, Berkeley, CA 94720, USA; Center for Computational Biology, University of California, Berkeley, Berkeley, CA, USA; Department of Molecular and Cell Biology, University of California, Berkeley, CA 94720, USA; Howard Hughes Medical Institute, University of California, Berkeley, CA 94709, USA

**Author notes:** Authors contributed equally to this work (Azra Lari, Sahil B. Shah).

## Abstract

Cellular stressors often cause widespread repression of RNA polymerase II (RNAP II) activity, which is thought to facilitate a focused transcriptional output towards stress resolution. In many cases, however, the underlying regulatory mechanisms remain unknown. Here, we demonstrate that stress-induced downregulation of the general transcription factor TFIIB tempers expression of specific stimulus response genes. Following a variety of stressors, TFIIB is proteolytically cleaved between its cyclin folds at conserved aspartic acid residue D207 by caspases- 3 and 7. Cleavage in this portion of the protein significantly reduces the ability of TFIIB to form a TBP-TFIIB-DNA promoter complex in vitro. Using both overexpression and endogenous base-editing, we find that B and T cells that are unable to cleave TFIIB upregulate expression of a select gene set during apoptosis. These TFIIB-sensitive genes are primarily short, stimulus-responsive and proto-oncogenic loci, and cleavage of TFIIB temporally restricts their expression. Failure to cleave TFIIB during stress leads to aberrant lymphocyte proliferation during chemical perturbation. Hence, caspase targeting of TFIIB destabilizes transcription to tune gene expression, allowing for proper stress resolution.
