## Supplemental Table S2 for "Cleavage of the RNA polymerase II general transcription factor TFIIB tunes transcription during stress"

### Sheet: Sheet1
Primers
Function	Sequence	Template	Additional notes
Cloning
F primer for TFIIB cDNA amplification	ctgttgtgtcttgttgcggg	cDNA from TRExRTA BCBL-1	Amplifies TFIIB with some 5' and 3' UTR
R primer for TFIIB cDNA amplification	aggcccaagctcatcacttc	cDNA from TRExRTA BCBL-1	Amplifies TFIIB with some 5' and 3' UTR
F primer for TFIIB cloning with XhoI-digested pCDNA/TO-2xStrep (C-terminal)	caccgcctccCTCGAGtagctgtggtagtttgtccactggg	siRNA resistant TFIIB Twist construct
F primer for TFIIB cloning with XhoI-digested pCDNA/TO-2xStrep (C-terminal)	GTGGCGGCCGCTCGAatggcgtctaccagccg	siRNA resistant TFIIB Twist construct
R primer for TFIIB strep tag SfiI-digested sleeping beauty vector #60511	ccccaagcttggcctTTAAACGGGCCCcttctcg	TFIIB in pCDNA/TO 2xStrep (C-terminal)
F primer for TFIIB strep tag SfiI-digested sleeping beauty vector #60511	accccaagctggcctatggcgtctaccagccg	TFIIB in pCDNA/TO 2xStrep (C-terminal)
F primer for inverse PCR to generate TFIIB(S65A)-2xStrep mutant	caacaaaagatccagctcgagttgg	TFIIB-2xStrep in #60511
F primer for inverse PCR to generate TFIIB(S65E)-2xStrep	caacaaaagatccagaacgagttggag	TFIIB-2xStrep in #60511
F primer for inverse PCR to generate TFIIB(R66E)-2xStrep	caacaaaagatccatctgaagttggagattc	TFIIB-2xStrep in #60511
R primer for inverse PCR to generate TFIIB (S65A, S65E, and R66E)-2xStrep	ctttgtcattgctgaaagttcgcc	TFIIB-2xStrep in #60511
F primer for inverse PCR to generate TFIIB(D207A)-2xStrep	gtccgtggccttgattacaactg	TFIIB-2xStrep in #60511
R primer for inverse PCR to generate TFIIB(D207A)-2xStrep	gtctctagcgctttcaaaataagtttaaagc	TFIIB-2xStrep in #60511
F primer to amplify #60505 for insertion of 6xHis-TFIIB-V5 by Infusion cloning.	TGTCAGGCCAAGCTTCCAT	#60505 backbone
R primer to amplify #60505 for insertion of 6xHis-TFIIB-V5 by Infusion cloning.	CTCAGAGGCCTTTCGAGGGTAG	#60505 backbone
F primer to amplify siRNA-resistant 6xHis-TFIIB-V5 Twist fragment	CGAAAGGCCTCTGAGatgcaccaccatcaccatca
F primer to amplify siRNA-resistant 6xHis-TFIIB-V5 siRNA resistant Twist fragment	AAGCTTGGCCTGACAtcacgtagaatcgagaccgaggagagg
Amplicon Sequencing
Amplicon Illumina Sequencing
F primer for AAVS1 locus amplicon NGS. Includes adaptor.	GCTCTTCCGATCTTCACCAGATAAGGAATCTGCCTAAC	Jurkat gDNA	Phusion amplification Tm=62, product ~250 bp. For validating base editing in pooled populations . Sequence kindly provided by Jessica Nguy (Urnov lab)
R primer for AAVS1 locus amplicon NGS. Includes adaptor.	GCTCTTCCGATCTGACAGCATGTTTGCTGCCTC	Jurkat gDNA	Phusion amplification Tm=62, product ~250 bp. For validating base editing in pooled populations . Sequence kindly provided by Jessica Nguy (Urnov lab)
F primer for TFIIB D207 locus amplicon NGS. Includes adaptor.	GCTCTTCCGATCTgggaagtatcactgagatgattaggg (without adaptor: gggaagtatcactgagatgattaggg)	Jurkat gDNA	Phusion amplification Tm=62, product ~420 bp. For validating base editing in pooled populations.
R primer for TFIIB D207 locus amplicon NGS. Includes adaptor.	GCTCTTCCGATCTCCTCTTTTCAGCTGATGCCTGTG (without adaptor: CCTCTTTTCAGCTGATGCCTGTG)	Jurkat gDNA	Phusion amplification Tm=62, product ~420 bp. For validating base editing in pooled populations.
Long Read Sequencing via Plasmidsaurus
F primer for AAVS1 locus amplicon long read.	TCACCAGATAAGGAATCTGCCTAAC	Jurkat gDNA	Phusion amplification Tm=60, product ~250 bp. For validating edits in clonal lines. Plasmidsaurus kindly helped extract short product reads.
R primer for AAVS1 locus amplicon long read.	GACAGCATGTTTGCTGCCTC	Jurkat gDNA	Phusion amplification Tm=60, product ~250 bp. For validating edits in clonal lines. Plasmidsaurus kindly helped extract short product reads.
F primer for TFIIB D207 locus amplicon long read.	tggcagacagaatcaatctacctcg	Jurkat gDNA	Q5 amplification Tm=68, product ~3 kb. For validating edits in clonal lines.
R primer for TFIIB D207 locus amplicon long read.	gccatgtaaatagctgccgc	Jurkat gDNA	Q5 amplification Tm=68, product ~3 kb. For validating edits in clonal lines.
sgRNA DNA target sequences
gRNA ID	Sequence	As RNA (for input to order as sgRNA from IDT)	Target
D207G#1	TGTGGATTTGATTACAACTG	UGUGGAUUUGAUUACAACUG	TFIIB D207 locus
D207G#2	GTGTGGATTTGATTACAACT	GUGUGGAUUUGAUUACAACU	TFIIB D207 locus
Control	ACCCCACAGTGGGGCCACTA	ACCCCACAGUGGGGCCACUA	AAVS1 (safe harbor locus positive control)
EMSA Oligo Sequences	Sequence
AdML promoter 60 nt sense Cy5-labelled	Cy5-AAGGGGGGCTATAAAAGGGGGTGGGGGCGCGTTCGTCCTCACTCTCTTCCCCTCCATACC
AdML promoter 60 nt antisense	GGTATGGAGGGGAAGAGAGTGAGGACGAACGCGCCCCCACCCCCTTTTATAGCCCCCCTT
Random ssDNA oligo for outcompeting non-specific interactions and buffering nuclease activity	CGATTTCTGCTCCTCCGCTTCCTCCTCCGCTTCCTCCTAGCTGTGGTAGTTTGTCCACTG
